# Adaptation to low parasite abundance affects immune investment strategy and immunopathological responses of cavefish

**DOI:** 10.1101/647255

**Authors:** Robert Peuß, Andrew C. Box, Shiyuan Chen, Yongfu Wang, Dai Tsuchiya, Jenna L. Persons, Alexander Kenzior, Ernesto Maldonado, Jaya Krishnan, Jörn P. Scharsack, Brian P. Slaughter, Nicolas Rohner

## Abstract

Reduced parasite infection rates in the developed world are suspected to underlie the rising prevalence of autoimmune disorders. However, the long-term evolutionary consequences of decreased parasite exposure on an immune system are not well understood. We used the Mexican tetra *Astyanax mexicanus* to understand how loss of parasite diversity influences the evolutionary trajectory of the vertebrate immune system by comparing river with cave morphotypes. Here, we present field data that affirms a strong reduction in parasite diversity in the cave ecosystem and show that cavefish immune cells display a more sensitive proinflammatory response towards bacterial endotoxins. Surprisingly, other innate cellular immune responses, such as phagocytosis, are drastically decreased in cavefish. Using two independent single-cell approaches, we identified a shift in the overall immune cell composition in cavefish as the underlying cellular mechanism, indicating strong differences in the immune investment strategy. While surface fish invest evenly into the innate and adaptive immune system, cavefish shifted immune investment to the adaptive immune system, and here, mainly towards specific T-cell populations that promote homeostasis. Additionally, inflammatory responses and immunopathological phenotypes in visceral adipose tissue are drastically reduced in cavefish. Our data indicate that long term adaptation to low parasite diversity coincides with a more sensitive immune system in cavefish, which is accompanied by a reduction of the immune cells that play a role in mediating the proinflammatory response.
