## Supplementary material for "Adaptation to low parasite abundance affects immune investment strategy and immunopathological responses of cavefish": Data File 1_Statistics_Phagocytosis

### Sheet: Two-Way Anova
Two-way RM ANOVA	Matching: Stacked
Assume sphericity?	Yes
Alpha	0.05
Source of Variation	% of total variation	P value	P value summary	Significant?
Time x Fish Population	12.12	0.0207	*	Yes
Time	27.02	0.0003	***	Yes
Fish Population	45.98	<0.0001	****	Yes
Replicate	2.201	0.9992	ns	No
ANOVA table	SS	DF	MS	F (DFn, DFd)	P value
Time x Fish Population	0.01891	2	0.009456	F (2, 13) = 5.302	P=0.0207
Time	0.04217	1	0.04217	F (1, 13) = 23.64	P=0.0003
Fish Population	0.07176	2	0.03588	F (2, 13) = 135.8	P<0.0001
Replicate	0.003436	13	0.0002643	F (13, 13) = 0.1482	P=0.9992
Residual	0.02318	13	0.001783
Difference between row means
Mean of 1 hour	0.04663
Mean of 3 hours	0.1195
Difference between means	-0.07287
SE of difference	0.01499
95% CI of difference	-0.1052 to -0.04050
Data summary
Number of columns (Fish Population)	3
Number of rows (Time)	2
Number of subjects (Replicate)	16
Number of missing values	0

### Sheet: Multiple Comparison
Within each row, compare columns (simple effects within rows)
Number of families	2
Number of comparisons per family	3
Q	0.05
Original FDR method of Benjamini and Hochberg	Predicted (LS) mean diff.	Discovery?	q value	Individual P Value
1 hour
Surface vs. Tinaja	0.05578	Yes	0.0269	0.0105
Surface vs. Pachon	0.04896	Yes	0.0269	0.0179
Tinaja vs. Pachon	-0.006823	No	0.7276	0.7276
3 hours
Surface vs. Tinaja	0.1334	Yes	<0.0001	<0.0001
Surface vs. Pachon	0.1657	Yes	<0.0001	<0.0001
Tinaja vs. Pachon	0.03223	No	0.1083	0.1083
Test details	Predicted (LS) mean 1	Predicted (LS) mean 2	Predicted (LS) mean diff.	SE of diff.	N1	N2	t	DF
1 hour
Surface vs. Tinaja	0.08154	0.02576	0.05578	0.02024	5	5	2.756	26
Surface vs. Pachon	0.08154	0.03258	0.04896	0.01938	5	6	2.527	26
Tinaja vs. Pachon	0.02576	0.03258	-0.006823	0.01938	5	6	0.3522	26
3 hours
Surface vs. Tinaja	0.2192	0.08576	0.1334	0.02024	5	5	6.594	26
Surface vs. Pachon	0.2192	0.05353	0.1657	0.01938	5	6	8.55	26
Tinaja vs. Pachon	0.08576	0.05353	0.03223	0.01938	5	6	1.663	26
