## Supplementary material for "Adaptation to low parasite abundance affects immune investment strategy and immunopathological responses of cavefish": Data File 11_StatiticsGL7Intensity

### Sheet: Mixed-effects analysis Surface
Table Analyzed	Surface
Mixed-effects model (REML)	Matching: Stacked
Assume sphericity?	Yes
Alpha	0.05
Fixed effects (type III)	P value	P value summary	Statistically significant (P < 0.05)?	F (DFn	DFd)
Time	0.0759	ns	No	F (1	4) = 5.667
Treatment	0.0039	**	Yes	F (3	8) = 10.38
Time x Treatment	0.0083	**	Yes	F (3	4) = 18.49
Random effects	SD	Variance
Replicate	0.4333	0.1877
Residual	0.8737	0.7633
Was the matching effective?
Chi-square	df	0.132	1
P value	0.7163
P value summary	ns
Is there significant matching (P < 0.05)?	No
Difference between row means
Predicted mean of T1	2.223
Predicted mean of T2	1.255
Difference between predicted means	0.9679
SE of difference	0.4066
95% CI of difference	-0.1610 to 2.097
Data summary
Number of columns (Treatment)	4
Number of rows (Time)	2
Number of subjects (Replicate)	12
Number of missing values	4

### Sheet: Multiple Comparison Surface
Within each row, compare columns (simple effects within rows)
Number of families	2
Number of comparisons per family	3
Q	0.05
Original FDR method of Benjamini and Hochberg	Predicted (LS) mean diff.	Discovery?	q value	Individual P Value
T1
Naive vs. PBS	1.074	No	0.2895	0.2895
Naive vs. LPS high	-1.217	No	0.2895	0.1952
Naive vs. LPS low	-6.339	Yes	<0.0001	<0.0001
T2
Naive vs. PBS	-0.05733	No	0.9438	0.9438
Naive vs. LPS high	-0.2412	No	0.9438	0.7902
Naive vs. LPS low	0.386	No	0.9438	0.6366
Test details	Predicted (LS) mean 1	Predicted (LS) mean 2	Predicted (LS) mean diff.	SE of diff.	N1	N2	t	DF
T1
Naive vs. PBS	0.6028	-0.4708	1.074	0.9689	2	2	1.108	12
Naive vs. LPS high	0.6028	1.819	-1.217	0.8868	2	3	1.372	12
Naive vs. LPS low	0.6028	6.942	-6.339	0.9689	2	2	6.543	12
T2
Naive vs. PBS	1.277	1.335	-0.05733	0.7963	3	3	0.072	12
Naive vs. LPS high	1.277	1.519	-0.2412	0.8868	3	2	0.272	12
Naive vs. LPS low	1.277	0.8913	0.386	0.7963	3	3	0.4848	12

### Sheet: Mixed-effects analysis Cavefish
Table Analyzed	Cavefish
Mixed-effects model (REML)	Matching: Stacked
Assume sphericity?	Yes
Alpha	0.05
Fixed effects (type III)	P value	P value summary	Statistically significant (P < 0.05)?	F (DFn, DFd)
Time	<0.0001	****	Yes	F (1, 15) = 92.43
Treatment	0.0002	***	Yes	F (3, 15) = 13.07
Time x Treatment	0.0007	***	Yes	F (3, 15) = 10.06
Random effects	SD	Variance
Replicate	0	0
Residual	0.9845	0.9693
Was the matching effective?
Chi-square, df
P value
P value summary
Is there significant matching (P < 0.05)?	No
Difference between row means
Predicted mean of T1	5.665
Predicted mean of T2	1.682
Difference between predicted means	3.983
SE of difference	0.4143
95% CI of difference	3.100 to 4.866
Data summary
Number of columns (Treatment)	4
Number of rows (Time)	2
Number of subjects (Replicate)	12
Number of missing values	1

### Sheet: Multiple Comparison Cavefish
Within each row, compare columns (simple effects within rows)
Number of families	2
Number of comparisons per family	3
Q	0.05
Original FDR method of Benjamini and Hochberg	Predicted (LS) mean diff.	Discovery?	q value	Individual P Value
T1
Naive vs. PBS	-0.904	No	0.2784	0.2784
Naive vs. LPS high	-3.064	Yes	0.0026	0.0017
Naive vs. LPS low	-6.562	Yes	<0.0001	<0.0001
T2
Naive vs. PBS	-0.2867	No	0.7263	0.7263
Naive vs. LPS high	-0.3487	No	0.7263	0.6706
Naive vs. LPS low	-0.5067	No	0.7263	0.538
Test details	Predicted (LS) mean 1	Predicted (LS) mean 2	Predicted (LS) mean diff.	SE of diff.	N1	N2	t	DF
T1
Naive vs. PBS	3.032	3.936	-0.904	0.8039	3	3	1.125	15
Naive vs. LPS high	3.032	6.096	-3.064	0.8039	3	3	3.812	15
Naive vs. LPS low	3.032	9.594	-6.562	0.8987	3	2	7.301	15
T2
Naive vs. PBS	1.396	1.683	-0.2867	0.8039	3	3	0.3566	15
Naive vs. LPS high	1.396	1.745	-0.3487	0.8039	3	3	0.4337	15
Naive vs. LPS low	1.396	1.903	-0.5067	0.8039	3	3	0.6303	15
